# A pan-cancer gamma delta T cell repertoire

**DOI:** 10.1101/2024.07.18.604205

**Authors:** Xiaoqing Yu, Li Song, Ling Cen, Biwei Cao, Ranran Tao, Yuanyuan Shen, Daniel Abate- Daga, Paulo C. Rodriguez, Jose R. Conejo-Garcia, Xuefeng Wang

**Affiliations:** Department of Biostatistics and Bioinformatics, H. Lee Moffitt Cancer Center & Research Institute, Tampa, FL 33612, USA; Moffitt Cancer Center Immuno-Oncology Program, Tampa, FL 33612, USA; Department of Data Science, Dana-Farber Cancer Institute, Boston, MA 02215, USA; Department of Immunology, H. Lee Moffitt Cancer Center & Research Institute, Tampa, FL 33612, USA; Department of Integrative Immunology, Duke University, Durham, NC 27710, USA; Current: Department of Biomedical Data Science, Geisel School of Medicine, Dartmouth College, Lebanon, NH 03756, USA

## Abstract

This report presents the largest collection of gamma-delta T cell receptor (γδ TCR) reads in human cancer to date, analyzing about 11,000 patient tumor samples across 33 cancer types using the TRUST4 algorithm. Despite γδ T cells being a small fraction of the T cell population, they play a key role in both innate and adaptive immunity. Our comprehensive analysis reveals their significant presence across all cancer types, specifically highlighting the diverse spectrum and clonality patterns of their γδ receptors. This research highlights the complex roles of γδ T cells in tumor tissues and their potential as prognostic biomarkers. We also demonstrate the utility of T cell receptor gamma (TRG) and delta (TRD) gene expression values from standard RNA-seq data. Ultimately, our work establishes a fundamental resource for future tumor-infiltrating γδ T cell research and may facilitate the development of novel γδ-T-cell-based therapeutic strategies. Together, we demonstrate the strong diversity and prognostic potential of γδ T cells in multiple cancer types.

**Highlights:** Comprehensive analysis of γδ TCRs from 11,473 tumor samples

Significant variability and overall consistency in γδ gene expression and clonotype

γδ TCR expression and diversity as prognostic biomarkers across multiple cancers

Centralized γδ TCR repertoire database for future therapeutic discovery
